# Mapping cell types in the tumor microenvironment from tissue images via deep learning trained by spatial transcriptomics of lung adenocarcinoma

**DOI:** 10.1101/2023.03.04.531083

**Authors:** Kwon Joong Na, Jaemoon Koh, Hongyoon Choi, Young Tae Kim

## Abstract

Profiling heterogeneous cell types in the tumor microenvironment (TME) is important for cancer immunotherapy. Here, we propose a method and validate in independent samples for mapping cell types in the TME from only hematoxylin and eosin (H&E)-stained tumor tissue images using spatial transcriptomic data of lung adenocarcinoma. We obtained spatial transcriptomic data of lung adenocarcinoma from 22 samples. The cell types of each spot were estimated using cell type inference based on a domain adaptation algorithm with single-cell RNA-sequencing data. They were used to train a convolutional neural network with a corresponding H&E image patch as an input. Consequently, the five predicted cell types estimated from the H&E images were significantly correlated with those derived from the RNA-sequencing data. We validated our model using immunohistochemical staining results with marker proteins from independent lung adenocarcinoma samples. Our resource of spatial transcriptomics of lung adenocarcinoma and proposed method with independent validation can provide an annotation-free and precise profiling method of tumor microenvironment using H&E images.
