## Supplementary Tables for "Mapping cell types in the tumor microenvironment from tissue images via deep learning trained by spatial transcriptomics of lung adenocarcinoma"

### Sheet: Supplementary Table 1
Supplementary Table 1. Summary of clinical characteristics of lung adenocarcinoma specimens
No	Patient ID	sex	age	Smoking	pStage (AJCC 8th)	Predominant type	EGFR
1	1	F	76	NEVER	IB	acinar	WT
2
3	2	F	55	NEVER	IIIA	papillary	WT
4
5
6
7	4	M	54	EVER	IB	lepidic	L858R
8
9	6	M	64	EVER	IB	solid	WT
10
11	10	M	78	EVER	IIB	papillary	WT
12
13	17	F	76	NEVER	IIB	solid	E19del
14
15	18	M	71	EVER	IIA	solid	WT
16
17	20	F	68	NEVER	IA1	acinar	E19del
18
19	23	F	60	NEVER	IA2	lepidic	L858R
20
21	26	F	75	NEVER	IB	papillary	WT
22

### Sheet: Supplementary Table 2
Supplementary Table 2. List of canonical markers to assign the cell types and their references.
Major cell type	Cell types by single cell RNA-seq	Genes
Epithelial cells	AT1	AGER
	AT2	SFTPC, LAMP3
	Club	SCGB1A1
	Ciliated	FOXJ1, RFX2
Fibroblasts	COL13A1+ matrix FBs	COL13A1, TCF21, ITGAB, CXCL14, NPNT
	COL14A1+ matrix FBs	COL14A1, GSN, PI16, CYGB, PRRX1
	Myofibroblasts	ACTA2, MYH11, TAGLN, ACTG2, MYLK
	Smooth muscle cells	CNN1, SYNPO2, CRYAB, DES
	Mesothelial cells	UPK3B, MSLN, CALB2, WT1
	Pericytes	RGS5, CSPG4, ABCC9, KCNJ8
	Perivascular FB-like cells	CYP1B1, APOD
	Lipofibroblast	FABP4, FABP5, PPARG
Myeloid cells	Monocyte	CTSS, FCN1, S100A8, S100A9, LYZ, VCAN
	Macrophage	LGMN, CTSB, CD14, FCGR3A
	mo-lineage	MAFB, MAF, CX3CR1, ITGAM, CSF1R
	Alveolar-Mac	MARCO, FABP4, MCEMP1
	Anti-inflammatory	CD163, APOE, SEPP1, C1QA, C1QB, C1QC
	Pro-inflammatory	CXCL8, IL1B
	Cycling	STMN1, MKI67, TOP2A, CDK1
	DC	CLEC10A, CD1C, CLEC4C, PTCRA, CCR7, LAMP3
B cells	GC B cells in the DZ	STMN1, AICDA, MKI67, BIRC5
	GC B cells in the LZ	LMO2, BCL2A1
	GrB-secreting cells	GZMB
	Follicular B cells	MS4A1, HLA-DRA
	MALT B cells	JCHAIN, IGHA1
	Plasma cells	IGHG1
T/NK cells	CD4+ T	Il7R, CD4
	CD8+ T	CD8A, CD8B
	Naïve	TCF7, SELL, LEF1, CCR7
	Exhausted	LAG3, TIGIT, PDCD1, HAVCR2
	Cytotoxic	IL2, GZMA, GNLY, PRF1, GZMB, GZMK, IFNG, NKG7
	Treg	IL2RA, FOXP3, IKZF2, TGFB1, TGFB3, TGFBI, TGFBR1
	T follicular helper	MAF, CXCR5, PDCD1, CXCL13
	T helper 17	IRF4, CREM, NR4A2
	T helper 1	STAT4, IFNG, IL12RB2
	T helper 2	GATA3, STAT6, IL4
	gamma delta T	TRDC, TRGC2, TRGC1
	NK	XCL1, FCGR3A, KLRD1, KLRF1

### Sheet: Supplementary Table 3
Supplementary Table 3. Summary of clinical characteristics of external validation set
No	Sex	Age	Smoking	pStage (AJCC 8th)
1	Male	72	EVER	IA3
2	Male	73	EVER	IA1
3	Male	65	EVER	IIIA
4	Male	63	EVER	IA2
5	Female	55	NEVER	IIA
6	Male	79	EVER	IIIA
7	Female	53	NEVER	IA2
8	Male	86	EVER	IA3
9	Male	64	EVER	IA2
10	Male	79	EVER	IIIA
11	Male	58	EVER	IIIA
